# Comprehensive structural and interactome analysis reveals novel interactions and protein binding sites in miR-675: a non-coding RNA critically involved in multiple diseases

**DOI:** 10.1101/2023.05.20.541577

**Authors:** Abhishek Dey

## Abstract

miR-675 is a microRNA expressed from exon 1 of H19 long non-coding RNA. H19 lncRNA is temporally expressed in humans and atypical expression of miR-675 has been linked with several diseases and disorders. To execute its function inside the cell, miR-675 is folded into a particular conformation which aids in its interaction with several other biological molecules. However, the exact folding dynamics of miR-675 and its complete interaction map are currently unknown. Moreover, how H19 lncRNA and miR-675 crosstalk and modulate each other’s activities is also unclear. Detailed structural analysis of miR-675 in this study determines its conformation and identifies novel protein binding sites on miR-675 which can make it an excellent therapeutic target against numerous diseases. Mapping of the interactome identified some of known and unknown interactors of miR-675 which aid in expanding our repertoire of miR-675 involved pathways in the cell. This analysis also identified some of the previously unknown and yet to be characterised proteins as probable interactors of miR-675. Structural and base pair conservation analysis between H19 lncRNA and miR-675 results in structural transformations in miR-675 thus describing the earlier unknown mechanism of interaction between these two molecules. Comprehensively, this study details the conformation of miR-675, its interacting biological partners and explains its relationship with H19 lncRNA which can be interpreted to understand the role of miR-675 in the development and progression of various diseases.
