## Supplementary material for "Comprehensive structural and interactome analysis reveals novel interactions and protein binding sites in miR-675: a non-coding RNA critically involved in multiple diseases": miR-75_SNRNASM

### Sheet: investigation
ONTOLOGY SOURCE REFERENCE
Term Source Name	OBI
Term Source File
Term Source Version	v 1.26
Term Source Description	Ontology for Biomedical Investigations
INVESTIGATION
Investigation Identifier
Investigation Title
Investigation Description
Investigation Submission Date
Investigation Public Release Date
INVESTIGATION PUBLICATIONS
Investigation PubMed ID
Investigation Publication DOI
Investigation Publication Author list
Investigation Publication Title
Investigation Publication Status
Investigation Publication Status Term Accession Number
Investigation Publication Status Term Source REF
INVESTIGATION CONTACTS
Investigation Person Last Name
Investigation Person First Name
Investigation Person Mid Initials
Investigation Person Email
Investigation Person Phone
Investigation Person Fax
Investigation Person Address
Investigation Person Affiliation
Investigation Person Roles
Investigation Person Roles Term Accession Number
Investigation Person Roles Term Source REF
STUDY
Study Identifier
Study Title	Comprehensive structural and interactome analysis reveals novel interactions and protein binding sites in miR-675:a non-coding RNA critically involved in multiple diseases.
Study Submission Date
Study Public Release Date
Study Description	dsDNA construct of miR-675 was synthesized as g-blocks from Integrated DNA Technologies (IDT). Each construct is flanked by structural RNA adapters and a T7 promoter region at the 5′ end. These DNA constructs were used as a template to in vitro transcribed RNA using T7 high yield RNA kit (New England Biolabs). The synthesized RNA was DNase treated (TURBODNase), purified using Purelink RNA mini ki…
Study File Name
STUDY DESIGN DESCRIPTORS
Study Design Type	SNRNASM
Study Design Type Term Accession Number	OBI
Study Design Type Term Source REF
STUDY PUBLICATIONS
Study PubMed ID
Study Publication DOI
Study Publication Author list	Abhishek Dey
Study Publication Title
Study Publication Status	In preparation
Study Publication Status Term Accession Number
Study Publication Status Term Source REF	OBI
STUDY FACTORS
Study Factor Name
Study Factor Type
Study Factor Type Term Accession Number
Study Factor Type Term Source REF	CHEBI
STUDY ASSAYS
Study Assay Measurement Type	single nucleotide resolution mapping structure
Study Assay Measurement Type Term Accession Number
Study Assay Measurement Type Term Source REF	OBI
Study Assay Technology Type	Next-generation sequencing
Study Assay Technology Type Term Accession Number
Study Assay Technology Type Term Source REF
Study Assay Technology Platform
Study Assay File Name
STUDY PROTOCOLS
Study Protocol Name	SHAPE-MaP
Study Protocol Type
Study Protocol Type Term Accession Number
Study Protocol Type Term Source REF	OBI	OBI	OBI
Study Protocol Description
Study Protocol URI
Study Protocol Version
Study Protocol Parameters Name
Study Protocol Parameters Name Term Accession Number
Study Protocol Parameters Name Term Source REF
Study Protocol Components Name
Study Protocol Components Type
Study Protocol Components Type Term Accession Number
Study Protocol Components Type Term Source REF
STUDY CONTACTS
Study Person Last Name	Dey
Study Person First Name	Abhishek
Study Person Mid Initials
Study Person Email	rf.abhishek.dey@niperrbl.ac.in dey.abhishek@niperraebareli.edu.in
Study Person Phone
Study Person Fax
Study Person Address
Study Person Affiliation	National Institute of Pharmaceutical Education and Research-Raebareli (NIPER-R)
Study Person Roles	Principal Investigator
Study Person Roles Term Accession Number
Study Person Roles Term Source REF	OBI	OBI	OBI

### Sheet: study_assays
Source Name	Characteristics[Nucleotide Sequence]	Characteristics[Nucleotide Type]	Characteristics[RNA Production]	Protocol REF	Parameter Value[Data Starts at Sequence Position]	Parameter Value[software]	Assay Name	Raw Data File	Data Starts At	Performer	Date	Factor Value[probing agent]	Factor Value[folding salt]	Factor Value[folding salt concentration]
miR-675-Replicate 1	CCCAGGGUCUGGUGCGGAGAGGGCCCACAGUGGACUUGGUGACGCUGUAUGCCCUCACCGCUCAGCCCCUGGG	RNA	In Vitro Transcribed RNA	SHAPE-MaP	1					Abhishek Dey
miR-675-Replicate 2	CCCAGGGUCUGGUGCGGAGAGGGCCCACAGUGGACUUGGUGACGCUGUAUGCCCUCACCGCUCAGCCCCUGGG	RNA	In Vitro Transcribed RNA	SHAPE-MaP	1					Abhishek Dey
miR-675-merged	CCCAGGGUCUGGUGCGGAGAGGGCCCACAGUGGACUUGGUGACGCUGUAUGCCCUCACCGCUCAGCCCCUGGG	RNA	In Vitro Transcribed RNA	SHAPE-MaP	1					Abhishek Dey

### Sheet: datamatrix
miR-675-Replicate 1	miR-675-Replicate 2	miR-675-Merged
0	0	0
0	0	0
0.05943	0.099348	0.079866
0.137034	0.158221	0.132625
0.073788	0.077271	0.066767
0.176836	0.031644	0.144632
0.089417	0.145895	0.088598
0.03544	0.077639	0.057853
0.136307	0.154726	0.148634
0.1752	0.242115	0.18975
0.189739	-0.03422	0.137719
1.58171	1.63833	1.60969
0.952331	0.939576	0.946202
0.237538	0.192257	0.249968
-0.021264	0.125105	0.010188
0.130128	0.20164	0.136627
0.12413	0.016926	0.112977
1.04702	1.1219	1.09156
0.063065	-0.027045	0.052577
0.093052	0.158773	0.110612
0.121586	0.082238	0.126621
0.096324	0.041395	0.102425
0.06888	0.083158	0.052941
0.125584	0.096956	0.148634
0.197554	0.292157	0.226863
0.058885	0.051882	0.074408
0.168112	0.259041	0.187203
-0.033077	0.03514	-0.014372
0.080149	0.105419	0.108974
0.101776	0.087022	0.111157
0.003271	0.105971	0.032747
0.16684	0.131728	0.181563
0.308417	0.188946	0.319464
0.890357	0.898365	0.89599
0.734604	0.734625	0.718793
1.29074	1.37285	1.32679
0.533596	0.514771	0.526314
2.10749	2.07104	2.0978
2.72305	2.61304	2.65777
1.76472	1.91024	1.80744
0.423279	0.22243	0.392416
0.621923	0.538688	0.599449
0.107228	0.095853	0.10006
0.009814	-0.01895	0.003093
0.048525	0.010855	0.037659
0.031805	0.087574	0.032565
0.376026	0.309451	0.343296
0.071243	0.11517	0.079866
1.46303	1.394	1.42121
0.139942	0.100452	0.130078
0.162478	0.095853	0.146451
0.09487	0.202928	0.114432
0.128674	0.190233	0.19921
-0.00727	0.087022	-0.008005
0.001454	0.118482	0.033111
0.086328	0.135776	0.093328
0.228269	0.258673	0.220132
0.006724	0.032932	0.009824
-0.002908	0.089781	0.045118
0.06052	0.175515	0.094602
0.003998	0.074695	0.016373
0.127947	0.133016	0.13408
0.105411	0.145343	0.144268
-0.016175	0.023181	-0.014554
0.017447	0.302092	0.098604
0.0876	0.089413	0.111885
0.047071	0.104132	0.039114
0.067972	0.106339	0.060036
0.007451	0.022629	0.015464
0.081057	0.122529	0.112795
0.061974	-0.026861	0.046755
0.002908	-0.002024	0.001637
0	0	0
