## Supplemental Table 2 for "Comprehensive structural and interactome analysis reveals novel interactions and protein binding sites in miR-675: a non-coding RNA critically involved in multiple diseases"

### Sheet: Sheet1
raid	actor1	cat1	sp1	actor2	cat2	sp2	score
RH00768718	hsa-mir-675	miRNA	Homo sapiens	H3K4me3	histone modification	-	0.7763
RH00790290	hsa-mir-675	miRNA	Homo sapiens	H3K27ac	histone modification	-	0.7506
RH00771999	hsa-mir-675	miRNA	Homo sapiens	H3K27me3	histone modification	-	0.7492
RH00767197	hsa-mir-675	miRNA	Homo sapiens	H3K4me1	histone modification	-	0.7249
RP04028902	hsa-mir-675	miRNA	Homo sapiens	CTCF	TF	Homo sapiens	0.6973
RH00784206	hsa-mir-675	miRNA	Homo sapiens	H3K4me2	histone modification	-	0.6311
RP04121986	hsa-mir-675	miRNA	Homo sapiens	ESR1	TF	Homo sapiens	0.5802
RP04128515	hsa-mir-675	miRNA	Homo sapiens	AR	TF	Homo sapiens	0.5607
RP04131157	hsa-mir-675	miRNA	Homo sapiens	FOXA1	TF	Homo sapiens	0.5377
RP04026802	hsa-mir-675	miRNA	Homo sapiens	MYC	TF	Homo sapiens	0.5142
RP04049963	hsa-mir-675	miRNA	Homo sapiens	POLR2A	protein	Homo sapiens	0.5099
RP04147733	hsa-mir-675	miRNA	Homo sapiens	POU5F1	TF	Homo sapiens	0.5033
RP04124603	hsa-mir-675	miRNA	Homo sapiens	HNF4A	TF	Homo sapiens	0.4898
RP04226813	hsa-mir-675	miRNA	Homo sapiens	SOX2	TF	Homo sapiens	0.4755
RH00771065	hsa-mir-675	miRNA	Homo sapiens	H3K9me3	histone modification	-	0.4513
RH00769915	hsa-mir-675	miRNA	Homo sapiens	H3K9ac	histone modification	-	0.4493
RP04148553	hsa-mir-675	miRNA	Homo sapiens	NANOG	TF	Homo sapiens	0.4383
RP04156727	hsa-mir-675	miRNA	Homo sapiens	GATA6	TF	Homo sapiens	0.4314
RP04242746	hsa-mir-675	miRNA	Homo sapiens	KLF5	TF	Homo sapiens	0.4228
RP04125467	hsa-mir-675	miRNA	Homo sapiens	STAG1	TF	Homo sapiens	0.4211
RP04174504	hsa-mir-675	miRNA	Homo sapiens	NR3C1	TF	Homo sapiens	0.4161
RP04050844	hsa-mir-675	miRNA	Homo sapiens	E2F4	TF	Homo sapiens	0.4128
RP04082208	hsa-mir-675	miRNA	Homo sapiens	KDM5B	TF	Homo sapiens	0.4109
RP04037983	hsa-mir-675	miRNA	Homo sapiens	RAD21	TF	Homo sapiens	0.3928
RP04065880	hsa-mir-675	miRNA	Homo sapiens	EZH2	TF	Homo sapiens	0.3806
RP04186672	hsa-mir-675	miRNA	Homo sapiens	KLF4	TF	Homo sapiens	0.3612
RP04164432	hsa-mir-675	miRNA	Homo sapiens	EOMES	TF	Homo sapiens	0.3565
RP04108551	hsa-mir-675	miRNA	Homo sapiens	NR2F2	TF	Homo sapiens	0.356
RP04253390	hsa-mir-675	miRNA	Homo sapiens	SMAD2	TF	Homo sapiens	0.3522
RP04308056	hsa-mir-675	miRNA	Homo sapiens	GATA4	TF	Homo sapiens	0.3494
RP04123518	hsa-mir-675	miRNA	Homo sapiens	LMNB1	TF	Homo sapiens	0.3471
RP04196612	hsa-mir-675	miRNA	Homo sapiens	PGR	TF	Homo sapiens	0.3446
RP04050198	hsa-mir-675	miRNA	Homo sapiens	EP300	TF	Homo sapiens	0.3427
RP04209195	hsa-mir-675	miRNA	Homo sapiens	TEAD4	TF	Homo sapiens	0.3404
RP04127610	hsa-mir-675	miRNA	Homo sapiens	FOXA2	TF	Homo sapiens	0.3392
RP04219208	hsa-mir-675	miRNA	Homo sapiens	TP63	TF	Homo sapiens	0.3385
RP04092713	hsa-mir-675	miRNA	Homo sapiens	SP1	TF	Homo sapiens	0.3381
RP04146096	hsa-mir-675	miRNA	Homo sapiens	TCF4	TF	Homo sapiens	0.3376
RP04231691	hsa-mir-675	miRNA	Homo sapiens	EHF	TF	Homo sapiens	0.3362
RP04175546	hsa-mir-675	miRNA	Homo sapiens	BCL6	TF	Homo sapiens	0.3349
RP04165353	hsa-mir-675	miRNA	Homo sapiens	TAL1	TF	Homo sapiens	0.3338
RP04195244	hsa-mir-675	miRNA	Homo sapiens	AGO1	TF	Homo sapiens	0.3332
RH00827692	hsa-mir-675	miRNA	Homo sapiens	H3K9-14ac	histone modification	-	0.3252
RP04204979	hsa-mir-675	miRNA	Homo sapiens	GATA1	TF	Homo sapiens	0.3241
RP04146885	hsa-mir-675	miRNA	Homo sapiens	RELA	TF	Homo sapiens	0.3214
RP04201572	hsa-mir-675	miRNA	Homo sapiens	ESR2	TF	Homo sapiens	0.3175
RP04113221	hsa-mir-675	miRNA	Homo sapiens	SMC3	TF	Homo sapiens	0.3172
RP04274327	hsa-mir-675	miRNA	Homo sapiens	JUND	TF	Homo sapiens	0.3172
RP04150704	hsa-mir-675	miRNA	Homo sapiens	TP53	TF	Homo sapiens	0.3165
RH00836752	hsa-mir-675	miRNA	Homo sapiens	H3K4	histone modification	-	0.3099
RH00819435	hsa-mir-675	miRNA	Homo sapiens	H2AFZ	histone modification	-	0.3093
RP04197257	hsa-mir-675	miRNA	Homo sapiens	FOXM1	TF	Homo sapiens	0.3092
RP04039523	hsa-mir-675	miRNA	Homo sapiens	GATA3	TF	Homo sapiens	0.2779
RP04189733	hsa-mir-675	miRNA	Homo sapiens	HSF1	TF	Homo sapiens	0.2569
RP04140954	hsa-mir-675	miRNA	Homo sapiens	ERG	TF	Homo sapiens	0.2565
RP04345058	hsa-mir-675	miRNA	Homo sapiens	LEF1	TF	Homo sapiens	0.25
RP04350555	hsa-mir-675	miRNA	Homo sapiens	SMAD4	TF	Homo sapiens	0.25
RP04354124	hsa-mir-675	miRNA	Homo sapiens	TRIM28	TF	Homo sapiens	0.25
RP04346426	hsa-mir-675	miRNA	Homo sapiens	OTX2	TF	Homo sapiens	0.25
RP04350854	hsa-mir-675	miRNA	Homo sapiens	SNAI2	TF	Homo sapiens	0.25
RP04354534	hsa-mir-675	miRNA	Homo sapiens	HAND2	TF	Homo sapiens	0.25
RP04347944	hsa-mir-675	miRNA	Homo sapiens	ZFP42	TF	Homo sapiens	0.25
RP04351524	hsa-mir-675	miRNA	Homo sapiens	SOX17	TF	Homo sapiens	0.25
RP04354867	hsa-mir-675	miRNA	Homo sapiens	HAND1	TF	Homo sapiens	0.25
RP04052240	hsa-mir-675	miRNA	Homo sapiens	STAT3	TF	Homo sapiens	0.25
RP04349083	hsa-mir-675	miRNA	Homo sapiens	SMAD1	TF	Homo sapiens	0.25
RP04352047	hsa-mir-675	miRNA	Homo sapiens	SRF	TF	Homo sapiens	0.25
RP04324636	hsa-mir-675	miRNA	Homo sapiens	CHD8	TF	Homo sapiens	0.2486
RP04199022	hsa-mir-675	miRNA	Homo sapiens	GREB1	TF	Homo sapiens	0.2472
RP04200957	hsa-mir-675	miRNA	Homo sapiens	TLE3	TF	Homo sapiens	0.2472
RP04035851	hsa-mir-675	miRNA	Homo sapiens	CEBPB	TF	Homo sapiens	0.2469
RH00832066	hsa-mir-675	miRNA	Homo sapiens	HIST2H3C	histone modification	-	0.2469
RP04235453	hsa-mir-675	miRNA	Homo sapiens	GMEB1	TF	Homo sapiens	0.2469
RP04244250	hsa-mir-675	miRNA	Homo sapiens	MED12	TF	Homo sapiens	0.2469
RP04252357	hsa-mir-675	miRNA	Homo sapiens	RFX5	TF	Homo sapiens	0.2469
RP04256285	hsa-mir-675	miRNA	Homo sapiens	SREBF2	TF	Homo sapiens	0.2469
RP04260601	hsa-mir-675	miRNA	Homo sapiens	ZNF706	protein	Homo sapiens	0.2469
RP04272605	hsa-mir-675	miRNA	Homo sapiens	HOXA13	TF	Homo sapiens	0.2469
RP04287046	hsa-mir-675	miRNA	Homo sapiens	NKX2-8	TF	Homo sapiens	0.2469
RP04289777	hsa-mir-675	miRNA	Homo sapiens	HOXA5	TF	Homo sapiens	0.2469
RP04295551	hsa-mir-675	miRNA	Homo sapiens	NFYC	TF	Homo sapiens	0.2469
RP04301087	hsa-mir-675	miRNA	Homo sapiens	IRF9	TF	Homo sapiens	0.2469
RP04302573	hsa-mir-675	miRNA	Homo sapiens	TCFL5	TF	Homo sapiens	0.2469
RP04227516	hsa-mir-675	miRNA	Homo sapiens	ASCL2	TF	Homo sapiens	0.2469
RP04237470	hsa-mir-675	miRNA	Homo sapiens	HES1	TF	Homo sapiens	0.2469
RP04245640	hsa-mir-675	miRNA	Homo sapiens	MEIS2	TF	Homo sapiens	0.2469
RP04252840	hsa-mir-675	miRNA	Homo sapiens	RXRA	TF	Homo sapiens	0.2469
RP04256794	hsa-mir-675	miRNA	Homo sapiens	TCF12	TF	Homo sapiens	0.2469
RP04265620	hsa-mir-675	miRNA	Homo sapiens	E2F7	TF	Homo sapiens	0.2469
RP04275856	hsa-mir-675	miRNA	Homo sapiens	MNT	TF	Homo sapiens	0.2469
RP04288243	hsa-mir-675	miRNA	Homo sapiens	E2F3	TF	Homo sapiens	0.2469
RP04290877	hsa-mir-675	miRNA	Homo sapiens	IRF1	TF	Homo sapiens	0.2469
RP04298802	hsa-mir-675	miRNA	Homo sapiens	UBP1	TF	Homo sapiens	0.2469
RP04301260	hsa-mir-675	miRNA	Homo sapiens	STAG2	protein	Homo sapiens	0.2469
RP04303217	hsa-mir-675	miRNA	Homo sapiens	ZBTB2	TF	Homo sapiens	0.2469
RP04032266	hsa-mir-675	miRNA	Homo sapiens	ZNF143	TF	Homo sapiens	0.2469
RP04230922	hsa-mir-675	miRNA	Homo sapiens	E2F2	TF	Homo sapiens	0.2469
RP04238746	hsa-mir-675	miRNA	Homo sapiens	HINFP	TF	Homo sapiens	0.2469
RP04248488	hsa-mir-675	miRNA	Homo sapiens	NFE2L2	TF	Homo sapiens	0.2469
RP04253934	hsa-mir-675	miRNA	Homo sapiens	SMC1A	TF	Homo sapiens	0.2469
RP04259163	hsa-mir-675	miRNA	Homo sapiens	ZNF236	TF	Homo sapiens	0.2469
RP04267403	hsa-mir-675	miRNA	Homo sapiens	ETS2	TF	Homo sapiens	0.2469
RP04276768	hsa-mir-675	miRNA	Homo sapiens	MXD1	TF	Homo sapiens	0.2469
RP04288863	hsa-mir-675	miRNA	Homo sapiens	GLI2	TF	Homo sapiens	0.2469
RP04291461	hsa-mir-675	miRNA	Homo sapiens	NR4A1	TF	Homo sapiens	0.2469
RP04299567	hsa-mir-675	miRNA	Homo sapiens	ZNF281	TF	Homo sapiens	0.2469
RP04301980	hsa-mir-675	miRNA	Homo sapiens	NKX2-3	TF	Homo sapiens	0.2469
RP04306947	hsa-mir-675	miRNA	Homo sapiens	NIPBL	TF	Homo sapiens	0.2469
RP04034637	hsa-mir-675	miRNA	Homo sapiens	JUN	TF	Homo sapiens	0.2469
RP04232233	hsa-mir-675	miRNA	Homo sapiens	ELF1	TF	Homo sapiens	0.2469
RP04240953	hsa-mir-675	miRNA	Homo sapiens	HOXA7	TF	Homo sapiens	0.2469
RP04250609	hsa-mir-675	miRNA	Homo sapiens	NR2F1	TF	Homo sapiens	0.2469
RP04255516	hsa-mir-675	miRNA	Homo sapiens	SOX4	TF	Homo sapiens	0.2469
RP04259401	hsa-mir-675	miRNA	Homo sapiens	ZNF250	TF	Homo sapiens	0.2469
RP04268427	hsa-mir-675	miRNA	Homo sapiens	MECOM	TF	Homo sapiens	0.2469
RP04283928	hsa-mir-675	miRNA	Homo sapiens	VEZF1	TF	Homo sapiens	0.2469
RP04289251	hsa-mir-675	miRNA	Homo sapiens	HOXA4	TF	Homo sapiens	0.2469
RP04295169	hsa-mir-675	miRNA	Homo sapiens	MXD3	TF	Homo sapiens	0.2469
RP04300295	hsa-mir-675	miRNA	Homo sapiens	CTCFL	TF	Homo sapiens	0.2469
RP04302231	hsa-mir-675	miRNA	Homo sapiens	RBPJ	TF	Homo sapiens	0.2469
RP04307136	hsa-mir-675	miRNA	Homo sapiens	RFX2	TF	Homo sapiens	0.2469
RP04189008	hsa-mir-675	miRNA	Homo sapiens	CDK8	TF	Homo sapiens	0.245
RP04219584	hsa-mir-675	miRNA	Homo sapiens	ETV1	TF	Homo sapiens	0.2421
RP04158766	hsa-mir-675	miRNA	Homo sapiens	IGF1R	protein	Homo sapiens	0.2421
RP04160975	hsa-mir-675	miRNA	Homo sapiens	SMARCB1	TF	Homo sapiens	0.2371
RP04312334	hsa-mir-675	miRNA	Homo sapiens	MAFB	TF	Homo sapiens	0.2365
RP04317222	hsa-mir-675	miRNA	Homo sapiens	ZMYND11	protein	Homo sapiens	0.2348
RP04169064	hsa-mir-675	miRNA	Homo sapiens	PBX1	TF	Homo sapiens	0.2313
RH00805594	hsa-mir-675	miRNA	Homo sapiens	H3K14ac	histone modification	-	0.2308
RP04155163	hsa-mir-675	miRNA	Homo sapiens	CDX2	TF	Homo sapiens	0.2306
RH00829145	hsa-mir-675	miRNA	Homo sapiens	uH2A	histone modification	-	0.2304
RP04072637	hsa-mir-675	miRNA	Homo sapiens	SUZ12	TF	Homo sapiens	0.2302
RP04158998	hsa-mir-675	miRNA	Homo sapiens	TFAP2C	TF	Homo sapiens	0.2298
RH00828848	hsa-mir-675	miRNA	Homo sapiens	H3K36me2	histone modification	-	0.2291
RP04224005	hsa-mir-675	miRNA	Homo sapiens	SPDEF	TF	Homo sapiens	0.229
RP04310170	hsa-mir-675	miRNA	Homo sapiens	CDK6	TF	Homo sapiens	0.2277
RH00835699	hsa-mir-675	miRNA	Homo sapiens	H3.3	histone modification	-	0.2247
RP04317899	hsa-mir-675	miRNA	Homo sapiens	HIRA	TF	Homo sapiens	0.2247
RP04314450	hsa-mir-675	miRNA	Homo sapiens	EBF1	TF	Homo sapiens	0.2231
RP04210541	hsa-mir-675	miRNA	Homo sapiens	MBD3	TF	Homo sapiens	0.2231
RP04209394	hsa-mir-675	miRNA	Homo sapiens	BACH2	TF	Homo sapiens	0.2219
RP04320220	hsa-mir-675	miRNA	Homo sapiens	CBX5	TF	Homo sapiens	0.2219
RP04221231	hsa-mir-675	miRNA	Homo sapiens	EBNA-2	protein	Homo sapiens	0.2204
RH00822225	hsa-mir-675	miRNA	Homo sapiens	H3Ac	histone modification	-	0.2187
RP04202247	hsa-mir-675	miRNA	Homo sapiens	NCOA3	TF	Homo sapiens	0.2182
RP04202606	hsa-mir-675	miRNA	Homo sapiens	NRIP1	protein	Homo sapiens	0.2182
RP04312052	hsa-mir-675	miRNA	Homo sapiens	GFI1B	TF	Homo sapiens	0.2182
RP04285660	hsa-mir-675	miRNA	Homo sapiens	MYOD1	TF	Homo sapiens	0.2156
RP04137953	hsa-mir-675	miRNA	Homo sapiens	ZNF552	TF	Homo sapiens	0.2153
RP04316699	hsa-mir-675	miRNA	Homo sapiens	ARRB1	TF	Homo sapiens	0.2142
RP04193475	hsa-mir-675	miRNA	Homo sapiens	NKX2-1	TF	Homo sapiens	0.2131
RP04313831	hsa-mir-675	miRNA	Homo sapiens	CTNNB1	TF	Homo sapiens	0.2129
RP04139442	hsa-mir-675	miRNA	Homo sapiens	KLF9	TF	Homo sapiens	0.2128
RP04334682	hsa-mir-675	miRNA	Homo sapiens	HIF1A	TF	Homo sapiens	0.212
RP04335774	hsa-mir-675	miRNA	Homo sapiens	ARNT	TF	Homo sapiens	0.212
RP04336602	hsa-mir-675	miRNA	Homo sapiens	EGLN2	protein	Homo sapiens	0.212
RP04356401	hsa-mir-675	miRNA	Homo sapiens	EHMT2	TF	Homo sapiens	0.2115
RP04205512	hsa-mir-675	miRNA	Homo sapiens	KLF1	TF	Homo sapiens	0.2112
RP04206674	hsa-mir-675	miRNA	Homo sapiens	NFE2	TF	Homo sapiens	0.2112
RP04057296	hsa-mir-675	miRNA	Homo sapiens	UBTF	TF	Homo sapiens	0.2109
RP04222535	hsa-mir-675	miRNA	Homo sapiens	ZC3H8	TF	Homo sapiens	0.2102
RP04337689	hsa-mir-675	miRNA	Homo sapiens	ELK3	TF	Homo sapiens	0.2065
RP04130213	hsa-mir-675	miRNA	Homo sapiens	IRF5	TF	Homo sapiens	0.2052
RP04340328	hsa-mir-675	miRNA	Homo sapiens	DEK	TF	Homo sapiens	0.2033
RP04150705	hsa-mir-675	miRNA	Homo sapiens	NFKB1	TF	Homo sapiens	0.2033
RP04190037	hsa-mir-675	miRNA	Homo sapiens	YY1	TF	Homo sapiens	0.2029
RP04180092	hsa-mir-675	miRNA	Homo sapiens	HOXC9	TF	Homo sapiens	0.2003
RP04108309	hsa-mir-675	miRNA	Homo sapiens	EGR1	TF	Homo sapiens	0.1949
