## Supplemental Table 3 for "Comprehensive structural and interactome analysis reveals novel interactions and protein binding sites in miR-675: a non-coding RNA critically involved in multiple diseases"

### Sheet: Sheet1
Interactor	Binding scores
ABCF1	0.990632
AKAP8L	0.574991
AQR	0.501455
AUH	0.548925
AGO1	0.562648
AGO2	0.552438
BUD13	0.533074
C22ORF28	0.803134
CAPRIN1	0.552161
CDC40	0.550883
DDX6	0.522958
DDX21	0.948006
DDX51	0.893395
DDX52	0.571869
DDX55	0.547617
DDX59	0.520904
DGCR8	0.814166
DHX30	0.997071
DKC1	0.720628
EFTUD2	0.889644
EIF3H	0.502742
EIF4A3	0.552135
EIF4G2	0.821159
FASTKD2	0.742892
FMR1	0.601427
FMRP	0.645103
FUS	0.780441
FXR2	0.692057
GEMIN5	0.789306
GRSF1	0.814052
GTF2F1	0.728256
HUR	0.504951
IGF2BP2	0.538082
LARP7	0.698164
LIN28B	0.951741
LSM11	0.538881
METAP2	0.545804
METTL3	0.615215
NCBP2	0.692734
NKRF	0.890351
NOL12	0.526533
PHF6	0.96954
POLR2G	0.502651
PPIG	0.553459
PRPF4	0.577459
PRPF8	0.900509
RBM5	0.538037
RBM22	0.539724
RBM27	0.546979
RPS3	0.662596
RPS5	0.526281
RPS11	0.930698
SBDS	0.931506
SERBP1	0.501373
SF3A3	0.571796
SF3B1	0.509929
SFRS1	0.526548
SRSF1	0.744969
SRSF7	0.824372
SRSF9	0.987007
SSB	0.50862
STAU2	0.564228
SUB1	0.56542
SUPV3L1	0.655796
TBRG4	0.515151
TNRC6A	0.524844
UCHL5	0.571311
UTP3	0.562766
UTP18	0.977211
WTAP	0.604582
WRN	0.557804
XPO5	0.981822
XRCC6	0.509759
ZNF622	0.562991
ZNF800	0.727971
